# Handedness measures for the Human Connectome Project: Implications for data analysis

**DOI:** 10.1101/2020.03.08.982678

**Authors:** Lana Ruck, P. Thomas Schoenemann

## Abstract

Open data initiatives such as the UK Biobank and Human Connectome Project provide researchers with access to neuroimaging, genetic, and other data for large samples of left-and right-handed participants, allowing for more robust investigations of handedness than ever before. Handedness inventories are universal tools for assessing participant handedness in these large-scale neuroimaging contexts. These self-report measures are typically used to screen and recruit subjects, but they are also widely used as variables in statistical analyses of fMRI and other data. Recent investigations into the validity of handedness inventories, however, suggest that self-report data from these inventories might not reflect hand preference/performance as faithfully as previously thought. Using data from the Human Connectome Project, we assessed correspondence between three handedness measures – the Edinburgh Handedness Inventory (EHI), the Rolyan 9-hole pegboard, and grip strength – in 1179 healthy subjects. We show poor association between the different handedness measures, with roughly 10% of the sample having at least one behavioral measure which indicates hand-performance bias *opposite* to the EHI score, and over 65% of left-handers having one or more mismatched handedness scores. We discuss implications for future work, urging researchers to critically consider direction, degree, *and* consistency of handedness in their data.
