## Supplemental Tables for "Handedness measures for the Human Connectome Project: Implications for data analysis"

### Sheet: Supplementary_tables_1_2
ICC(3,1) EHI-GSLI-PBLI	Value	95% C.I. Lower	95% C.I. Upper		Whole Brain volumes	Surface area LI's	Cortical thickness LI's
All subs	0.0951	0.06	0.131		Intracranial volume	Superior temporal sulcus area LI	Superior temporal sulcus thickness LI
EHI+	-0.0339	-0.066	0		Brain Segmentation volume	Anterior cingulate cortex (ACC) area LI	Anterior cingulate cortex (ACC) thickness LI
EHI–	-0.105	-0.19	-0.001		Cortical Grey Matter volume	Medial frontal gyrus (MFG) area LI	Medial frontal gyrus (MFG) thickness LI
					Subcortical Grey Matter volume	Cuneus area LI	Cuneus thickness LI
					Total Grey Matter volume	Entorhinal area LI	Entorhinal thickness LI
					Total White Matter volume	Fusiform gyrus area LI	Fusiform gyrus thickness LI
					Supratentorial volume	Inferior Parietal area LI	Inferior Parietal thickness LI
					Optic chiasm volume	Inferior Temporal area LI	Inferior Temporal thickness LI
					Posterior corpus callosum volume	Cingulate area LI	Cingulate thickness LI
					Middle corpus callosum volume	Isthmus area LI	Isthmus thickness LI
					Central corpus callosum volume	Lateral Orbitofrontal area LI	Lateral Orbitofrontal thickness LI
					Mid-anterior corpus callosum volume	Lingual gyrus area LI	Lingual gyrus thickness LI
					Anterior corpus callosum volume	Medial Orbitofrontal area LI	Medial Orbitofrontal thickness LI
					3rd Ventricle volume	Middle Temporal Gyrus area LI	Middle Temporal Gyrus thickness LI
					4th Ventricle volume	Parrahippocampus area LI	Parrahippocampus thickness LI
					Brain Stem volume	Paracentral gyrus area LI	Paracentral gyrus thickness LI
					CSF volume	Pars Opercularis area LI	Pars Opercularis thickness LI
					Volumetric LI's	Pars Orbitalis area LI	Pars Orbitalis thickness LI
					Cortical Grey Matter volume LI	Pars Triangularis area LI	Pars Triangularis thickness LI
					White matter volume LI	Pericalcarine area LI	Pericalcarine thickness LI
					Lateral Ventricle volume LI	Postcentral gyrus area LI	Postcentral gyrus thickness LI
					Inferior Lateral Ventricle volume LI	Posterior cingulate area LI	Posterior cingulate thickness LI
					Cerebellum volume LI	Precentral gyrus area LI	Precentral gyrus thickness LI
					Cerebellum cortex volume LI	Precuneus area LI	Precuneus thickness LI
					Thalamus volume LI	Rostral ACC LI	Rostral ACC thickness LI
					Caudate volume LI	Rostral MFG area LI	Rostral MFG thickness LI
					Putamen volume LI	Superior Frontal area LI	Superior Frontal thickness LI
					Palladium volume LI	Superior Parietal area LI	Superior Parietal thickness LI
					Hippocampus volume LI	Superior Temporal area LI	Superior Temporal thickness LI
					Amygdala volume LI	Supramarginal gyrus area LI	Supramarginal gyrus thickness LI
					Nucleus accumbens volume LI	Frontal Pole area LI	Frontal Pole thickness LI
					Ventral DC volume LI	Temporal Pole area LI	Temporal Pole thickness LI
					Vessel volume LI	Transverse Temporal area LI	Transverse Temporal thickness LI
					Choroid plexus volume LI	Insula area LI	Insula thickness LI
